## Supplementary material for "Proteolytic remodeling by Yme1 enables mitochondrial-derived compartment formation": Table S7

### Sheet: Lipidome Analysis
Table S7. Lipid levels detected by mass spectometry-based analysis
Levels of lipids (pmol)					% of total
Sample #	Sample Group	PE	Total lipids detected by lipidomics		Sample #	Sample Group	PE	Total lipids detected by lipidomics
1	WT DMSO	43362.2	193409		1	WT DMSO	0.2242	1
2	WT DMSO	45963.2	213551		2	WT DMSO	0.215233	1
3	WT DMSO	44173.2	211013		3	WT DMSO	0.209339	1
4	WT DMSO	48322.4	225184		4	WT DMSO	0.21459	1
5	WT Rap	40427.9	207654		5	WT Rap	0.194688	1
6	WT Rap	40376.3	225761		6	WT Rap	0.178845	1
7	WT Rap	35571.2	205210		7	WT Rap	0.17334	1
8	WT Rap	36987.6	192538		8	WT Rap	0.192105	1
9	YME1KO DMSO	45755	229668		9	YME1KO DMSO	0.199223	1
10	YME1KO DMSO	46344.8	220852		10	YME1KO DMSO	0.209846	1
11	YME1KO DMSO	41934.2	204296		11	YME1KO DMSO	0.205262	1
12	YME1KO DMSO	44633.6	215511		12	YME1KO DMSO	0.207106	1
13	YME1KO Rap	41356.6	208863		12	YME1KO Rap	0.198008	1
14	YME1KO Rap	43194.6	201989		12	YME1KO Rap	0.213847	1
15	YME1KO Rap	44073.1	207821		12	YME1KO Rap	0.212073	1
16	YME1KO Rap	39271.7	191018		12	YME1KO Rap	0.205592	1
