## Supplementary material for "Proteolytic remodeling by Yme1 enables mitochondrial-derived compartment formation": Table S3

### Sheet: Bacterial Strains & Plasmids
Table S3.1: Bacterial Strains and Plasmids
Bacterial Strains	Source	Identifier
Escherichia coli DH5α	N/A	N/A
S. cerevisiae ORF collection (pDONR201/221)	Harvard Institute of Proteomics	N/A
One Shot™ ccdB Survival™ 2 T1R Competent Cells	Thermo Fisher	Cat#A10460
Recombinant DNA	Source	Identifier
Plasmid: pKT128	Sheff and Thorn, 2004; Addgene	Plasmid # 8729
Plasmid: pKT127-mCherry	Hughes and Gottschling, 2012	N/A
Plasmid: pRS40Hyg	Andersen et al., 2008	N/A
Plasmid: pRS40Nat	Andersen et al., 2008	N/A
Plasmid: pRS413	Sikorski and Hieter, 1989	N/A
Plasmid: pRS413-Yme1	This study	N/A
Plasmid: pRS413-Yme1 (E541Q)	This study	N/A
Plasmid: pRS413-Rpt3 (P215L)	This study	N/A
Plasmid: pFA6a-3HA-KanMX6	Bahler et al., 1998; Addgene	Plasmid # 39295
Plasmid: pAG306GPD-ccdB chr 1	Hughes and Gottschling, 2012	N/A
Plasmid: pAG306GPD-empty chr 1	Hughes and Gottschling, 2012	N/A
Plasmid: pAG306GPD-YME1 chr 1	This study	N/A
Plasmid: pAG306GPD-YME1 (E541Q) chr 1	This study	N/A
Plasmid: pHLUM	Mülleder et al., 2012; Addgene	Plasmid # 40276

### Sheet: Chemicals 
Table S3.2: Chemicals
Chemicals	Source	Identifier
Casamino acids	US Biological	Cat # 0012501A; CAS # 65072-00-6
Concanamycin A	Santa Cruz Biotechnology	Cat # sc-202111; CAS # 80890-47-7
Concanavalin A	Sigma-Aldrich	Cat # L7647; CAS # 11028-71-0
Cycloheximide	Sigma-Aldrich	Cat # C1988; CAS # 66-81-9
Dimethyl sulfoxide (DMSO)	Sigma-Aldrich	Cat # D2650; CAS # 67-68-5
DTT (Dithiothreitol) (> 99% pure) Protease free	Gold Biotechnology	Cat # DTT10; CAS # 27565-41-9 / 3483-12-3
Lyticase	Sigma-Aldrich	Cat # L2524; CAS # 37340-57-1
Not1-HF	New England Biolab	Cat # 189L
Phenylmethylsulfonyl fluoride	Sigma-Aldrich	Cat # P7626; CAS # 329-98-6
Rapamycin	LC Laboratories	Cat # R-5000; CAS # 53123-88-9
Triton X-100	Bio-Rad	Cat # 1610407; CAS # 9002-93-1

### Sheet: Antibodies & Assays
Table S3.3: Antibodies and Assays
Antibodies	Source	Identifier
Mouse monoclonal anti-HA clone 12CA5	Roche	Cat # 11583816001; RRID:AB_514505
Mouse monoclonal anti-PGK1 clone 22C5D8	Abcam	Cat # ab113687; RRID:AB_439687
Peroxidase AffiniPureTM Donkey Anti- Mouse IgG (H+L)	Jackson ImmunoResearch	Cat # 715-035-150
Assays
Bicinchoninic Acid Protein Assay	Thermo Fisher	Cat # 23227
Gateway LR Clonase II Enzyme Mix	Thermo Fisher	Cat # 11791020

### Sheet: Softwares
Table S3.4: Software
Software	Source	Identifier
FIJI	Schindelin et al., 2012	Version 1
Prism	GraphPad Software, Inc.	Version 9
SnapGene	GSL Biotech	Version 4.2
ZEN Blue Edition	Carl Zeiss Microscopy	Version 2.6
ZEN Black Edition	Carl Zeiss Microscopy	Version 2.3
BioRender	BioRender.com	SCR_018361
