## Supplementary material for "Proteolytic remodeling by Yme1 enables mitochondrial-derived compartment formation": Table S2

### Sheet: Oligonucleotides
Table S2: Oligonucleotides
Name	Sequence	Number
TOM70 Tag F	TCAAGAAACTTTAGCTAAATTACGCGAACAGGGTTTAATGGGTGACGGTGCTGGTTTA	797
TOM70 Tag R	TTTGTCTTCTCCTAAAAGTTTTTAAGTTTATGTTTACTGTTCGATGAATTCGAGCTCG	798
TIM50 Tag F	TGAAGAGGAAAAGAAAAAGAAGAAGATTGCTGAATCCAAAcggatccccgggttaattaa	4138
TIM50 Tag R	ATAGATACGTAGATACATGAGAAGAGGGTTTACATGAAAAgaattcgagctcgtttaaac	4139
YME1 KO F	ATAATACATTGTGGATAGAACGAAAACAGAGACGTGATAGagattgtactgagagtgcac	2465
YME1 KO R	GAGGTAGGTTCCTTCATACGTTTAACTTCTTAGAATAAAActgtgcggtatttcacaccg	2466
YME1 KO check F	CCAGGATGGAGGGAATTAGCGGAACTTCTT	2467
YME1 KO check R	GGAAAGCGACGGTTGGTTAAG	5361
UPS1-HA Tag F	TGTTATCCAAAAACTCGAAGAGGCGAGAAATCCTCAGTTTcggatccccgggttaattaa	4999
UPS1-HA Tag R	CGCCCATGGTGATATCTTTAAAGATCTTTAAATGGGAACAgaattcgagctcgtttaaac	5000
UPS1-HA Tag Chk F	TTAATAGATACCCCAATCCATACTCCCCCC	5001
UPS2-HA Tag F	AAATATTGACTTGTTTAGAGACGCATACAACCACGAAAATcggatccccgggttaattaa	4058
UPS2-HA Tag R	GTAGTATGCAGTGCCATGCGGGATCAAGGAATTTGTATCTgaattcgagctcgtttaaac	4059
UPS2-HA Tag Chk F	GGATCATGATGATGCTAGGAGGGACCAATA	4132
HA Tag Chk R	ACGTCATATGGATAGGATCC	885
UPS2 KO F	AGACTAAGATAAAATAATCGAGAATAATTAAAAGACGATAagattgtactgagagtgcac	4476
UPS2 KO R	GTAGTATGCAGTGCCATGCGGGATCAAGGAATTTGTATCTctgtgcggtatttcacaccg	4477
UPS2 KO check F	ATCTTGAATGAGATGATTATGTGCGATGGC	4478
UPS2 KO check R	GTGGTAAGTGTCATTCCGTCTAC	4479
MIC60 KO F	CATAAGAACGCATTGAAAAGTCTAAAAAACTAATATTCGTagattgtactgagagtgcac	3987
MIC60 KO R	GTGTAATGACGTACATCTCTTTTCTCTTTGTATTATTCTTctgtgcggtatttcacaccg	3988
MIC60 KO check F	TTCGTACGTTCCGTAACCATTCTTATGACA	3989
MIC60 KO check R	CCTGTATTTGTCGTTGAAATAC	4814
MIC19 KO F	ACAAAAACAAGGTGGTATATCGACTAATACAGAGTCAATCagattgtactgagagtgcac	4011
MIC19 KO R	CGAATTCTTTTTGGTCGAGTTTATGTATACTTTTTCTTATctgtgcggtatttcacaccg	4012
MIC19 KO check F	AAGCGCCCACAGAATTATCAAGAAGACCAA	4013
MIC19 KO check R	TAAAGGATTTGGTCTGTAAG	6002
MIC10 KO F	CTACGAGAGGGAATAAACACGGAAAAAGACAAAATATACCagattgtactgagagtgcac	3993
MIC10 KO R	TTTTTTTTTTTGAATATATATAAAGCATCGTCGCTTAAGActgtgcggtatttcacaccg	3994
MIC10 KO check F	ACAGTAGTGGTGAGATTACAGGTGACGCAA	3995
MIC10 KO check R	GACAGCATGCTGAAGCAGATCG	4815
MIC12 KO F	CAGACAGTGGACTAAGAACCAGCAGATAACGGAGAGAATCagattgtactgagagtgcac	5139
MIC12 KO R	CATGAGGATGTTCGTTACAGTAGGAGAAATAGAAAGCTCGctgtgcggtatttcacaccg	5140
MIC12 KO check F	TTGTCTGTGACGTTCTTGTTGCAAGATGTC	5141
MIC12 KO check R	TGTCTACAGCGTACTTCAC	5974
MIC26 KO F	ATACAAAAATAACTACTGTATTTGATATAGCACGGAAACAagattgtactgagagtgcac	5142
MIC26 KO R	GTATTTATAAGATGAATAAGCGCCAGGTGCTAAACAGAGTctgtgcggtatttcacaccg	5143
MIC26 KO check F	TTACATAAGGCCCCTCCCATCATTGAGAAG	5144
MIC26 KO check R	TCACTTGTTCGATTTCACAG	5975
MIC27 KO F	AGACAGAAGCAGCACACCATTTACCAATACAGCTTCCAAAagattgtactgagagtgcac	5145
MIC27 KO R	ATGGACATGATAATGAACAAAAAAAGATATCCGCTTGATActgtgcggtatttcacaccg	5146
MIC27 KO check F	TTCGGTGTCTAGACGATATATGTTGTTGCT	5147
MIC27 KO check R	TCAGGATGCACGGCCCATTC	6003
AmpR R	CTGATCTTCAGCATCTTTTACTTTCACCAGCG	2531
Gateway Chr I Intg Chk R	GCACTACGTCAATGCAAGT	3148
LEU2KO check R	GTTCATAGGGTAGACGAAACTAT	639
LEU2KO check F	CTTGACCAACGTGGTCACCTG	2280
NatMX Chk R	AGGCGCTCTACATGAGCATG	2286
NatMX Chk F	TGGTGAAGGACCCATCCAGT	809
HygMX Chk R	GATGGCTGTGTAGAAGTACTCGC	1522
HygMX Chk F	GCTGAAAGCACGAGATTCTT	1521
GPD Chk F	AAGACGGTAGGTATTGATTG	2277
YME1 Internal R	GGAAAGCAGTGGCCTTTCTGGC	4455
HAP4 Internal R	GAGATGAAATGGAGGAGGC	4688
URA3 Chk R	ACCTAATGCTTCAACTAACTCCAG	601
