## Supplementary material for "Proteolytic remodeling by Yme1 enables mitochondrial-derived compartment formation": Table S1

### Sheet: Yeast Strains
Table S1: Yeast strains used in this study
Strain	Background	Genotype
BY4741	S288c	MATa his3Δ1 leu2Δ0 ura3Δ0 met15Δ0
BY4742	S288c	MATα his3Δ1 leu2Δ0 ura3Δ0 lys2Δ0
BY4743	S288c	MATa/MATα his3Δ1/his3Δ1 leu2Δ0/leu2Δ0 ura3Δ0/ura3Δ0 met15Δ0/+ lys2Δ0/+
AHY 7019	S288c	BY4741 TOM70-yEGFP::HisMX TIM50-mCherry::KanMX
AHY 7021	S288c	BY4742 TOM70-yEGFP::HisMX TIM50-mCherry::KanMX
AHY 7053	S288c	BY4743 TOM70-yEGFP::HisMX TIM50-mCherry::KanMX
AHY 4895	S288c	BY4741 TOM70-yEGFP::HisMX TIM50-mCherry::KanMX
AHY 1480	S288c	BY4743 TOM70-yEGFP::KanMX/TOM70-yEGFP::KanMX TIM50-mCherry::KanMX/TIM50-mCherry::KanMX
AHY 11215	S288c	BY4743 TOM70-yEGFP::KanMX/TOM70-yEGFP::KanMX TIM50-mCherry::KanMX/TIM50-mCherry::KanMX (rho0 cells)
AHY 15990	S288c	MATa yme1Δ::HygMX TOM70-yEGFP::HisMX TIM50-mCherry::KanMX his3Δ1 leu2Δ0 ura3Δ0 met15Δ0
AHY 16011	S288c	MATa yme1Δ::HygMX TOM70-yEGFP::HisMX TIM50-mCherry::KanMX his3Δ1 leu2Δ0 ura3Δ0 met15Δ0 + pRS413
AHY 16013	S288c	MATa yme1Δ::HygMX TOM70-yEGFP::HisMX TIM50-mCherry::KanMX his3Δ1 leu2Δ0 ura3Δ0 met15Δ0 + pRS413-Yme1
AHY 16015	S288c	MATa yme1Δ::HygMX TOM70-yEGFP::HisMX TIM50-mCherry::KanMX his3Δ1 leu2Δ0 ura3Δ0 met15Δ0 + pRS413-Yme1 (E541Q)
AHY 16019	S288c	MATa yme1Δ::HygMX TOM70-yEGFP::HisMX TIM50-mCherry::KanMX his3Δ1 leu2Δ0 ura3Δ0 met15Δ0 + pRS413-RPT3 (P215L)
AHY 11810	S288c	MATα Ups2-3HA::KanMX his3Δ1 leu2Δ0 ura3Δ0 lys2Δ0
AHY 11812	S288c	MATα yme1Δ::URA3 Ups2-3HA::KanMX his3Δ1 leu2Δ0 ura3Δ0
AHY 12520	S288c	MATα Ups1-3HA::KanMX his3Δ1 leu2Δ0 ura3Δ0 lys2Δ0
AHY 12522	S288c	MATα yme1Δ::HygMX Ups1-3HA::KanMX his3Δ1 leu2Δ0 ura3Δ0 met15Δ0
AHY 14077	S288c	MATa yme1Δ::HygMX his3Δ1 leu2Δ0 ura3Δ0 met15Δ0
AHY 17325	S288c	MATα ups2∆::NatMX yme1∆::Leu2 TOM70-yEGFP::HisMX TIM50-mCherry::KanMX his3Δ1 leu2Δ0 ura3Δ0 met15Δ0 lys2Δ0
AHY 17337	S288c	MATα yme1∆::Leu2 TOM70-yEGFP::HisMX TIM50-mCherry::KanMX his3Δ1 leu2Δ0 ura3Δ0
AHY 17339	S288c	MATα ups2∆::NatMX TOM70-yEGFP::HisMX TIM50-mCherry::KanMX his3Δ1 leu2Δ0 ura3Δ0 lys2Δ0
AHY 19379	W303	MATa TOM70-yEGFP::HisMX TIM50-mCherry::HygMX ade2–1; leu2–3; his3–11, 15; trp1–1; ura3–1; can1–100
AHY 19381	W303	MATa MICOS∆ ups2∆::NatMX TOM70-yEGFP::HisMX TIM50-mCherry::HygMX ade2–1; leu2–3; his3–11, 15; trp1–1; ura3–1; can1–100
AHY 19387	W303	MATa MICOS∆ yme1∆::NatMX TOM70-yEGFP::HisMX TIM50-mCherry::HygMX ade2–1; leu2–3; his3–11, 15; trp1–1; ura3–1; can1–100
AHY 19416	W303	MATa MICOS∆ TOM70-yEGFP::HisMX TIM50-mCherry::HygMX ade2–1; leu2–3; his3–11, 15; trp1–1; ura3–1; can1–100
AHY 19517	W303	MATa ups2∆::NatMX TOM70-yEGFP::HisMX TIM50-mCherry::HygMX ade2–1; leu2–3; his3–11, 15; trp1–1; ura3–1; can1–100
AHY 19490	W303	MATa yme1∆::NatMX TOM70-yEGFP::HisMX TIM50-mCherry::HygMX ade2–1; leu2–3; his3–11, 15; trp1–1; ura3–1; can1–100
AHY 16731	S288c	MATα mic60∆::NatMX TOM70-yEGFP::HisMX TIM50-mCherry::KanMX his3Δ1 leu2Δ0 ura3Δ0 met15Δ0 lys2Δ0
AHY 16946	S288c	MATα mic19∆::HygMX TOM70-yEGFP::HisMX TIM50-mCherry::KanMX his3Δ1 leu2Δ0 ura3Δ0 lys2Δ0
AHY 16683	S288c	MATα mic10∆::NatMX TOM70-yEGFP::HisMX TIM50-mCherry::KanMX his3Δ1 leu2Δ0 ura3Δ0 lys2Δ0
AHY 16748	S288c	MATα mic12∆::HygMX TOM70-yEGFP::HisMX TIM50-mCherry::KanMX his3Δ1 leu2Δ0 ura3Δ0 met15Δ0
AHY 16720	S288c	MATα mic26∆::HygMX TOM70-yEGFP::HisMX TIM50-mCherry::KanMX his3Δ1 leu2Δ0 ura3Δ0 met15Δ0
AHY 16817	S288c	MATα mic27∆::NatMX TOM70-yEGFP::HisMX TIM50-mCherry::KanMX his3Δ1 leu2Δ0 ura3Δ0 met15Δ0
AHY 17649	S288c	MATα mic60∆::NatMX ups2∆::Leu2 TOM70-yEGFP::HisMX TIM50-mCherry::KanMX his3Δ1 leu2Δ0 ura3Δ0
AHY 18492	S288c	MATα mic60∆::NatMX ups2∆::Leu2 yme1∆::HygMX TOM70-yEGFP::HisMX TIM50-mCherry::KanMX his3Δ1 leu2Δ0 ura3Δ0 met15Δ0
AHY 14217	S288c	MATα yme1∆::HygMX TOM70-yEGFP::HisMX TIM50-mCherry::KanMX his3Δ1 leu2Δ0 ura3Δ0
AHY 19148	S288c	MATα mic10∆::NatMX TOM70-yEGFP::HisMX TIM50-mCherry::KanMX his3Δ1 leu2Δ0 ura3Δ0 met15Δ0 lys2Δ0
AHY 19150	S288c	MATα ups2∆::Leu2 TOM70-yEGFP::HisMX TIM50-mCherry::KanMX his3Δ1 leu2Δ0 ura3Δ0 met15Δ0
AHY 19152	S288c	MATa mic10∆::NatMX ups2∆::Leu2 TOM70-yEGFP::HisMX TIM50-mCherry::KanMX his3Δ1 leu2Δ0 ura3Δ0 met15Δ0
AHY 19153	S288c	MATα yme1∆::HygMX ups2∆::Leu2 TOM70-yEGFP::HisMX TIM50-mCherry::KanMX his3Δ1 leu2Δ0 ura3Δ0
AHY 19157	S288c	MATα mic10∆::NatMX yme1∆::HygMX TOM70-yEGFP::HisMX TIM50-mCherry::KanMX his3Δ1 leu2Δ0 ura3Δ0 met15Δ0
AHY 19160	S288c	MATα mic10∆::NatMX yme1∆::HygMX ups2∆::Leu2 TOM70-yEGFP::HisMX TIM50-mCherry::KanMX his3Δ1 leu2Δ0 ura3Δ0 met15Δ0
AHY 14750	S288c	MATa/MATα TOM70-yEGFP:HisMX/TOM70-yEGFP:HisMX TIM50-mCherry:KanMX/TIM50-mCherry:KanMX his3Δ1/his3Δ1 leu2Δ0/leu2Δ0 ura3Δ0/ura3Δ0 met15Δ0/+ chr I(199456-199457)::PGPD1-TermCYC1-URA3/+
AHY 14716	S288c	MATa/MATα TOM70-yEGFP:HisMX/TOM70-yEGFP:HisMX TIM50-mCherry:KanMX/TIM50-mCherry:KanMX his3Δ1/his3Δ1 leu2Δ0/leu2Δ0 ura3Δ0/ura3Δ0 met15Δ0/+ chr I(199456-199457)::PGPD1-YME1-TermCYC1-URA3/+
AHY 14734	S288c	MATa/MATα TOM70-yEGFP:HisMX/TOM70-yEGFP:HisMX TIM50-mCherry:KanMX/TIM50-mCherry:KanMX his3Δ1/his3Δ1 leu2Δ0/leu2Δ0 ura3Δ0/ura3Δ0 met15Δ0/+ chr I(199456-199457)::PGPD1-YME1 (E541Q)-TermCYC1-URA3/+
AHY 15348	S288c	MATa/MATα pHLUM TOM70-yEGFP:HisMX/TOM70-yEGFP:HisMX TIM50-mCherry:KanMX/TIM50-mCherry:KanMX his3Δ1/his3Δ1 leu2Δ0/leu2Δ0 ura3Δ0/ura3Δ0 met15Δ0/+ chr I(199456-199457)::PGPD1-TermCYC1-URA3/+
AHY 15346	S288c	MATa/MATα pHLUM TOM70-yEGFP:HisMX/TOM70-yEGFP:HisMX TIM50-mCherry:KanMX/TIM50-mCherry:KanMX his3Δ1/his3Δ1 leu2Δ0/leu2Δ0 ura3Δ0/ura3Δ0 met15Δ0/+ chr I(199456-199457)::PGPD1-YME1-TermCYC1-URA3/+
AHY 15438	S288c	MATa/MATα pHLUM TOM70-yEGFP:HisMX/TOM70-yEGFP:HisMX TIM50-mCherry:KanMX/TIM50-mCherry:KanMX his3Δ1/his3Δ1 leu2Δ0/leu2Δ0 ura3Δ0/ura3Δ0 met15Δ0/+ chr I(199456-199457)::PGPD1-YME1 (E541Q)-TermCYC1-URA3/+
